# Preferential generation of pathological tau species in specific subtypes of entorhinal neurons: implications for Alzheimer’s Disease

**DOI:** 10.64898/2026.02.05.703778

**Authors:** I Martinsson, V. Di Maria, M. Carvalho, A. Kobro-Flatmoen, M.L. Potenza, M.P. Witter, C. Kentros

**Affiliations:** Norwegian University of Science and Technology (NTNU)

## Abstract

Alzheimer’s Disease (AD) is distinguished by the presence of two key pathological features: amyloid plaques, accumulations of proteolytic products of Amyloid Precursor Protein, and neurofibrillary tangles (NFTs), intracellular aggregations of microtubule-associated protein tau. NFTs first appear in particular entorhinal cortex (EC) neurons (called pre-alpha neurons) in asymptomatic patients, then continue to spread through other connected brain regions as the disease progresses. This stereotypical progression of tauopathy through synaptically connected brain regions (i.e. Braak stages) not only suggests that the tauopathy in AD spreads transsynaptically, it also raises the question whether particular neuronal subtypes and/or brain regions are especially prone to tauopathy. We explored this question by overexpressing wildtype human tau protein (hTau) in a variety of entorhinal and neocortical neuronal subtypes. We then compared the tendencies of different neuronal cell types to develop different pathological tau species over time and found that tau pathology does indeed develop at markedly different rates in different neuronal subtypes. Perhaps unsurprisingly, the EC is particularly prone, with the likely rat cognates of the pre-alpha neurons (ECLII fan cells) among the first to express pathological tau label. Fan cells were not, however, the neurons with the greatest vulnerability to generate pathological tau species: subsets of ECLIII neurons were found to express disproportional amounts of pathological tau. This is of particular interest given that the next structures to develop AD-related tauopathy after the EC in patients are CA1 hippocampus and subiculum, where ECLIII neurons project, rather than the dentate gyrus and CA3, where ECLII fan cells project. These results demonstrate differential susceptibility of different neuronal subtypes to pathological tau species and suggest distinct roles for different entorhinal neuronal subtypes in the propagation of the tauopathy underlying AD-related neurodegeneration.
