## Supplemental Table 1 for "Preferential generation of pathological tau species in specific subtypes of entorhinal neurons: implications for Alzheimer’s Disease"

### Sheet: Injection Summaries
Animal ID	Group	Injection targets	Affected areas	HT7	AT8	MC1	pSer396		Comments
27941	1mpi	LEC + S1	BA36,BA35, LEC, Piriform cortex and S1	"+++"	"+"	"+"	"/+"
27951	1mpi	LEC + S1	BA36,BA35, LEC, Piriform cortex and S1	"+++"	"+"	"+"	"/+"
300193	1mpi	LEC	LEC, BA35/36, TeA, AuV	"+++"	"+"	"+"	No
27917	2mpi	LEC + S1	BA36,BA35, LEC, and S1	"+++"	"++"	"++"	"+"		not included 3Rtau
27918	2mpi	LEC + S1	BA36,BA35, LEC, and S2	"+++"	"++"	"++"	"+"
27929	2mpi	LEC + S1	BA36,BA35, LEC, and S3	"+++"	"++"	"++"	"+"
27930	2mpi	LEC + S1	BA36,BA35, LEC, and S4	"+++"	"++"	"++"	"+"		not included 3R tau
27931	2mpi	LEC + S1	BA36,BA35, LEC, and S5	"+++"	"++"	"++"	"+"
26954	5mpi	LEC	LEC, BA35/36, TeA, CA1	"+++"	"+++"	"+++"	"+++"
27915	5mpi	LEC + S1	LEC, BA35/36, TeA, and S1	"+++"	"+++"	"++"	"++"
27916	5mpi	LEC + S1	LEC, BA35/36, TeA, and S1	"+++"	"++"	"+	"++"
28436	5mpi	LEC	LEC, BA35/36, TeA	"+++"	"+++"	"++"	?
				"+"	LEC LII/III only
				"++"	LEC and BA35
				"+++"	Strong signal present in neurites across Rhinal cortex
