## Supplemental Table 2 for "Preferential generation of pathological tau species in specific subtypes of entorhinal neurons: implications for Alzheimer’s Disease"

### Sheet: Tabelle1
=== Per-animal regression results ===
AnimalID Timepoint Antibody Slope Intercept n_points
7 27941 1mpi AT8 0.868436 0.857805 344
10 27951 1mpi AT8 0.758802 0.143470 1522
13 30193 1mpi AT8 0.696690 1.208756 742
6 27941 1mpi HT7 0.964378 0.966457 127
9 27951 1mpi HT7 1.002995 0.461893 360
12 30193 1mpi HT7 1.105556 -0.253337 547
5 27941 1mpi MC1 0.237430 0.339753 1310
8 27951 1mpi MC1 0.250946 0.709381 1375
11 30193 1mpi MC1 0.395489 0.674284 507
1 27931 2mpi AT8 0.339260 1.203786 1771
15 27929 2mpi AT8 0.208495 1.824486 3286
17 27918 2mpi AT8 0.721173 0.068051 1310
2 2791727 2mpi HT7 0.843098 0.847759 189
3 2792927 2mpi HT7 0.572262 1.018130 599
4 2793127 2mpi HT7 0.384899 1.983479 238
0 27931 2mpi MC1 0.281862 0.475450 1771
14 27929 2mpi MC1 0.174007 0.549110 3286
16 27918 2mpi MC1 0.237430 0.339753 1310
=== Summary per antibody & timepoint ===
Timepoint Antibody Mean_Slope SD_Slope Mean_Intercept SD_Intercept \
0 1mpi AT8 0.774643 0.086961 0.736677 0.542875
1 1mpi HT7 1.024310 0.072963 0.391671 0.612921
2 1mpi MC1 0.294622 0.087615 0.574472 0.204029
3 2mpi AT8 0.422976 0.266395 1.032108 0.890714
4 2mpi HT7 0.600086 0.230363 1.283123 0.612479
5 2mpi MC1 0.231100 0.054206 0.454771 0.106199
One Sample T-test results
n_animals t_stat p_val
0 3 -4.488545 0.046221
1 3 0.577088 0.622183
2 3 -13.944546 0.005103
3 3 -3.751709 0.064273
4 3 -3.006866 0.095091
5 3 -24.568994 0.001653
